# Phosphoproteomics identifies PI3K inhibitor-selective adaptive responses in pancreatic cancer cell therapy and resistance

**DOI:** 10.1101/2020.10.08.313833

**Authors:** C Cintas, T Douche, Z Dantes, E Mouton-Barbosa, MP Bousquet, C Cayron, N Therville, F Pont, F Ramos-Delgado, C Guyon, B Garmy-Susini, P Cappello, O Burlet-Schiltz, E Hirsch, A Gomez-Brouchet, B Thibault, M Reichert, J Guillermet-Guibert

## Abstract

The PI3K pathway is highly active in human cancers. The four class I isoforms of PI3K are activated by distinct mechanisms leading to a common downstream signaling. Their downstream redundancy is thought to be responsible for treatment failures of PI3K inhibitors. We challenged this concept, by mapping the differential phosphoproteome evolution in response to PI3K inhibitors with different isoform selectivity patterns in pancreatic cancer, a disease currently without effective therapy. In this cancer, the PI3K signal was shown to control cell proliferation. We compared the effects of LY294002 that inhibit with equal potency all class I isoenzymes and downstream mTOR with the action of inhibitors with higher isoform-selectivity towards PI3Kα, PI3Kβ or PI3Kγ (namely A66, TGX-221 and AS-252424). A bioinformatics global pathway analysis of phosphoproteomics data allowed us to identify common and specific signals activated by PI3K inhibitors supported by the biological data. AS-252424 was the most effective treatment and induced apoptotic pathway activation as well as the highest changes in global phosphorylation-regulated cell signal. However, AS-252424 treatment induced re-activation of Akt, therefore decreasing the treatment outcome on cell survival. Reversely, AS-252424 and A66 combination treatment prevented p-Akt reactivation and led to synergistic action in cell lines and patient organoids. The combination of clinically approved α-selective BYL-719 with γ-selective IPI-549 was more efficient than single molecule treatment on xenograft growth. Mapping unique adaptive signaling responses to isoform-selective PI3K inhibition will help to design better combinative treatments that prevent the induction of selective compensatory signals.

**Graphical abstract:** 

**Significance:** Half of all human cancers show increased PI3K activity but the mutational pattern of the PI3K pathway is not sufficient to predict sensitivity to PI3K inhibitors. By identifying for the first time specific signaling induced by PI3K inhibitors with different isoform-selectivity patterns, we provide insight in how to handle heterogeneity of PI3K expression in tumor samples for the choice of available PI3K-targetting drugs. Our work provides a roadmap to target the PI3K pathway, balancing the use of isoform-selective PI3K inhibitors with personalized information extending beyond the specific mutational status.
