## Supplementary material for "Phosphoproteomics identifies PI3K inhibitor-selective adaptive responses in pancreatic cancer cell therapy and resistance": Table S1

### Sheet: Feuil2
Name	Type	Size	Sample
OETCD140606_01.raw	RAW	6223	RB1-NT/FBS 10min
OETCD140606_03.raw	RAW	6319	RB2-NT/FBS 10min
OETCD140606_05.raw	RAW	6392	RB3-NT/FBS 10min
OETCD140606_07.raw	RAW	6270	RB4-NT/FBS 10min
OETCD140606_10.raw	RAW	6115	RB1-NT/FBS 24H
OETCD140606_12.raw	RAW	5659	RB2-NT/FBS 24H
OETCD140606_14.raw	RAW	5786	RB3-NT/FBS 24H
OETCD140606_16.raw	RAW	5252	RB4-NT/FBS 24H
OETCD140606_19.raw	RAW	5929	RB1-NT/LY 10min
OETCD140606_21.raw	RAW	5362	RB2-NT/LY 10min
OETCD140606_23.raw	RAW	5510	RB3-NT/LY 10min
OETCD140606_25.raw	RAW	5241	RB4-NT/LY 10min
OETCD140606_28.raw	RAW	5428	RB1-NT/LY 24H
OETCD140606_30.raw	RAW	4901	RB2-NT/LY 24H
OETCD140606_32.raw	RAW	5060	RB3-NT/LY 24H
OETCD140606_34.raw	RAW	4296	RB4-NT/LY 24H
OETCD140614_02.raw	RAW	5840	RB1-NT/ISO1 10min
OETCD140614_04.raw	RAW	6162	RB2-NT/ISO1 10min
OETCD140614_06.raw	RAW	5531	RB3-NT/ISO1 10min
OETCD140614_08.raw	RAW	5844	RB4-NT/ISO1 10min
OETCD140614_11.raw	RAW	6031	RB1-NT/ISO1 24H
OETCD140614_13.raw	RAW	6239	RB2-NT/ISO1 24H
OETCD140614_15.raw	RAW	6488	RB3-NT/ISO1 24H
OETCD140614_17.raw	RAW	5815	RB4-NT/ISO1 24H
OETCD140614_20.raw	RAW	5930	RB1-NT/ISO2 10min
OETCD140614_22.raw	RAW	6205	RB2-NT/ISO2 10min
OETCD140614_24.raw	RAW	6232	RB3-NT/ISO2 10min
OETCD140614_26.raw	RAW	6032	RB4-NT/ISO2 10min
OETCD140614_29.raw	RAW	6130	RB1-NT/ISO2 24H
OETCD140614_31.raw	RAW	5402	RB2-NT/ISO2 24H
OETCD140614_33.raw	RAW	5642	RB3-NT/ISO2 24H
OETCD140614_35.raw	RAW	5164	RB4-NT/ISO2 24H
OETCD140618_01.raw	RAW	5130	RB1-NT/ISO3 10min
OETCD140618_03.raw	RAW	5073	RB2-NT/ISO3 10min
OETCD140618_05.raw	RAW	5093	RB3-NT/ISO3 10min
OETCD140618_07.raw	RAW	6215	RB4-NT/ISO3 10min
OETCD140618_10.raw	RAW	5972	RB1-NT/ISO3 24H
OETCD140618_12.raw	RAW	6270	RB2-NT/ISO3 24H
OETCD140618_14.raw	RAW	6481	RB3-NT/ISO3 24H
OETCD140618_16.raw	RAW	5539	RB4-NT/ISO3 24H
OETCD140606_01.msf	SEARCH	1419	RB1-NT/FBS 10min
OETCD140606_03.msf	SEARCH	1723	RB2-NT/FBS 10min
OETCD140606_05.msf	SEARCH	1839	RB3-NT/FBS 10min
OETCD140606_07.msf	SEARCH	1704	RB4-NT/FBS 10min
OETCD140606_10.msf	SEARCH	1415	RB1-NT/FBS 24H
OETCD140606_12.msf	SEARCH	1601	RB2-NT/FBS 24H
OETCD140606_14-01.msf	SEARCH	1617	RB3-NT/FBS 24H
OETCD140606_16-01.msf	SEARCH	1395	RB4-NT/FBS 24H
OETCD140606_19.msf	SEARCH	1440	RB1-NT/LY 10min
OETCD140606_21.msf	SEARCH	1495	RB2-NT/LY 10min
OETCD140606_23.msf	SEARCH	1567	RB3-NT/LY 10min
OETCD140606_25.msf	SEARCH	1494	RB4-NT/LY 10min
OETCD140606_28.msf	SEARCH	1354	RB1-NT/LY 24H
OETCD140606_30.msf	SEARCH	1529	RB2-NT/LY 24H
OETCD140606_32.msf	SEARCH	1464	RB3-NT/LY 24H
OETCD140606_34.msf	SEARCH	1220	RB4-NT/LY 24H
OETCD140614_02.msf	SEARCH	1360	RB1-NT/ISO1 10min
OETCD140614_04.msf	SEARCH	1586	RB2-NT/ISO1 10min
OETCD140614_06.msf	SEARCH	1609	RB3-NT/ISO1 10min
OETCD140614_08.msf	SEARCH	1510	RB4-NT/ISO1 10min
OETCD140614_11.msf	SEARCH	1500	RB1-NT/ISO1 24H
OETCD140614_13.msf	SEARCH	1541	RB2-NT/ISO1 24H
OETCD140614_15.msf	SEARCH	1608	RB3-NT/ISO1 24H
OETCD140614_17.msf	SEARCH	1605	RB4-NT/ISO1 24H
OETCD140614_20.msf	SEARCH	431	RB1-NT/ISO2 10min
OETCD140614_22.msf	SEARCH	1633	RB2-NT/ISO2 10min
OETCD140614_24.msf	SEARCH	1833	RB3-NT/ISO2 10min
OETCD140614_26.msf	SEARCH	1551	RB4-NT/ISO2 10min
OETCD140614_29.msf	SEARCH	1509	RB1-NT/ISO2 24H
OETCD140614_31.msf	SEARCH	1603	RB2-NT/ISO2 24H
OETCD140614_33.msf	SEARCH	1716	RB3-NT/ISO2 24H
OETCD140614_35.msf	SEARCH	1517	RB4-NT/ISO2 24H
OETCD140618_01.msf	SEARCH	1369	RB1-NT/ISO3 10min
OETCD140618_03.msf	SEARCH	1484	RB2-NT/ISO3 10min
OETCD140618_05.msf	SEARCH	1550	RB3-NT/ISO3 10min
OETCD140618_07.msf	SEARCH	1543	RB4-NT/ISO3 10min
OETCD140618_10.msf	SEARCH	1470	RB1-NT/ISO3 24H
OETCD140618_12.msf	SEARCH	1654	RB2-NT/ISO3 24H
OETCD140618_14.msf	SEARCH	1620	RB3-NT/ISO3 24H
OETCD140618_16.msf	SEARCH	1584	RB4-NT/ISO3 24H
